# Contact dependent suppression of *Clostridioides difficile* sporulation by enterococci requires the endocarditis and biofilm associated pilus

**DOI:** 10.64898/2026.04.22.718763

**Authors:** Alicia K. Wood, Caspar S. Carson, Holly R. Neubauer, Lesly-Hannah Gutierrez, Mofiyinfoluwa Adeoye, Angus Johnson, Ana Beatriz Garcez Buiatte, Bryce Chong, Laura C. Cook, Adam Session, Cheryl P. Andam, Peter T. McKenney

## Abstract

*Clostridioides difficile* is a healthcare-associated infection that arises when broad-spectrum antibiotic treatment disrupts the gut microbiota and is transmitted by highly resistant spores. Vancomycin-resistant *Enterococcus faecium* (VRE) is an opportunistic pathogen frequently co-isolated from *C. difficile* patients. We found that *C. difficile* sporulation is significantly reduced in VRE-*C. difficile* co-culture. Physical separation of *C. difficile* and VRE in transwell co-culture restored sporulation. Mixed macrocolony culture assays on solid agar confirmed physical contact is necessary for sporulation inhibition. We screened a panel of enterococci and found that most strains reduce sporulation, except *Enterococcus saccharolyticus*, which lacks predicted surface displayed virulence factors in its genome. We performed a candidate gene screen using an *Enterococcus faecalis* OG1RF transposon library and found that an insertion in the major pilin *ebpC* partially restored *C. difficile* sporulation in co-culture. These data were confirmed with in-frame deletions in the *ebpABC* pilus operon and a clinical isolate of *E. feacalis* lacking *ebpABC*. These findings suggest enterococci modulate *C. difficile* sporulation through a contact-dependent mechanism involving the Ebp pilus.

**Importance:** A characteristic of *C. difficile* infection is multiple episodes of acute disease. Spores are the transmission vector of *C. difficile* and are necessary for recurrence in models of disease. Our research demonstrates that *C. difficile* spore production is significantly reduced in the presence of enterococci, a common group of beneficial and pathogenic bacteria present in the gut microbiota. Physical contact with enterococci reduces *C. difficile* spore production. We attribute this effect to a protein structure on the surface of enterococci. This finding suggests a potential role for enterococci and the gut microbiota in general to uncover regulators of *C. difficile* spore formation. This may provide an avenue for innovative treatment strategies that reduce spore formation.
