## Supplementary material for "Contact dependent suppression of *Clostridioides difficile* sporulation by enterococci requires the endocarditis and biofilm associated pilus": Table S2 and S3

### Sheet: STable2
Supplementary Table S2. List of genomes used to build the phylogenetic tree in Figure 3
Species and Strain	Reference	GenBank Accession	Total length	# contigs	GC (%)	N50	# genes
Carnobacterium maltaromaticum ATCC35586	Leisner et al., 2012	NC_019425	3650416	1	34.53	3650416	3215
Enterococcus asini ATCC700915	Lebreton et al., 2017	ASVU00000000	2572706	2	44.72	2038454	2290
Enterococcus avium ATCC14025	Lebreton et al., 2017	ASWL00000000	4613601	13	38.97	652010	4272
Enterococcus caccae BAA	Lebreton et al., 2017	ASVV00000000	3551822	8	35.78	600662	3204
Enterococcus casseliflavus EC30	Palmer et al., 2012	ACAH00000000	3415885	79	42.52	95319	2629
Enterococcus cecorum ATCC43198	Lebreton et al., 2017	ASWI00000000	2408477	6	36.49	1060610	2258
Enterococcus columbae ATCC51263	Lebreton et al., 2017	ASWJ00000000	2542704	12	36.34	235166	2064
Enterococcus dispar ATCC51266	Lebreton et al., 2017	ASWK00000000	2812918	4	37.17	2801753	2579
Enterococcus durans ATCC6056	Lebreton et al., 2017	ASWM00000000	3170474	11	37.83	972116	2828
Enterococcus faecalis OG1RF	Bourgogne et al., 2008	ABPI00000000	2739625	1	37.75	2739625	2505
Enterococcus faecalis V583	Paulsen et al., 2003	AE016830	3218031	1	37.53	3218031	3073
Enterococcus faecium Aus0004	Lam et al., 2012	NC_017022	2952485	1	38.4	2952485	2626
Enterococcus faecium EnGen0015	Lebreton et al., 2013	AHWP00000000	2754524	22	38.25	192963	2504
Enterococcus faecium EnGen0043	Lebreton et al., 2013	AHXU00000000	2708822	89	38.03	74013	2439
Enterococcus gallinarum EG2	Palmer et al., 2012	ACAJ00000000	3134429	49	40.6	201813	2741
Enterococcus gilvus BAA	Lebreton et al., 2017	ASWH00000000	4179913	5	41.42	3038269	3970
Enterococcus haemoperoxidus BAA	Lebreton et al., 2017	ASVY00000000	3578766	3	35.73	2147838	3176
Enterococcus hirae ATCC8043	Lebreton et al., 2017	ASVZ00000000	2882665	6	36.75	676112	2549
Enterococcus italicus DSM 15952	Borgo et al., 2013	AEPV00000000	2308476	157	39.17	53846	1166
Enterococcus malodoratus ATCC43197	Lebreton et al., 2017	ASWA00000000	4626548	7	39.93	1188036	4361
Enterococcus moraviensis BAA	Lebreton et al., 2017	ASWB00000000	3586110	6	35.97	878836	3307
Enterococcus mundtii ATCC882	Lebreton et al., 2017	ASWC00000000	3065585	2	38.45	3031876	2818
Enterococcus pallens BAA	Lebreton et al., 2017	ASWD00000000	5437454	13	40.05	1015307	4645
Enterococcus phoeniculicola BAA	Lebreton et al., 2017	ASWE00000000	3910972	11	36.39	889011	3168
Enterococcus raffinosus ATCC49464	Lebreton et al., 2017	ASWF00000000	4310366	9	39.4	1007288	4115
Enterococcus saccharolyticus ATCC43076	Lebreton et al., 2017	ASWN00000000	2591178	5	36.89	1757281	2383
Enterococcus sulfureus ATCC49903	Lebreton et al., 2017	ASWO00000000	2301651	8	37.91	733717	1893
Enterococcus villorum ATCC700913	Lebreton et al., 2017	ASWG00000000	3056699	5	35.02	844450	2721
Melissococcus plutonius ATCC 35311	Okumura et al., 2011	AP012200	1891014	1	31.43	1891014	1710
Leisner et al., 2012	https://pubmed.ncbi.nlm.nih.gov/21704418/
Lebreton et al., 2017	https://www.cell.com/cell/fulltext/S0092-8674(17)30478-6?_returnURL=https%3A%2F%2Flinkinghub.elsevier.com%2Fretrieve%2Fpii%2FS0092867417304786%3Fshowall%3Dtrue#mmc1
Palmer et al., 2012	https://journals.asm.org/doi/full/10.1128/mbio.00318-11
Bourgogne et al., 2008	https://pubmed.ncbi.nlm.nih.gov/18611278/
Paulsen et al., 2003	https://pubmed.ncbi.nlm.nih.gov/12663927/
Lam et al., 2012	https://pubmed.ncbi.nlm.nih.gov/22366422/
Lebreton et al., 2013	https://pubmed.ncbi.nlm.nih.gov/24371201/
Borgo et al., 2013	https://pubmed.ncbi.nlm.nih.gov/22581461/
Okumura et al., 2011	https://pubmed.ncbi.nlm.nih.gov/21622755/

### Sheet: STable3
Supplementary Table S3. Results of the tBLASTn search of Ebp pilus and Sortase-dependent pilus clusters in the Enterococcus genomes from NCBI
Assembly	# target name	accession	tlen	query name	qlen	E-value	score	bias	#	of	c-Evalue	i-Evalue	score	bias	from	to	from	to	from	to	acc	description of target
Enterococcus malodoratus ATCC43197	Sortase	PF04203.19	125	AADICF_04665	270	2.3e-23	82.9	0	1	1	2.4e-27	3.3e-23	82.4	0	1	122	100	222	100	225	0.94	Sortase domain
Enterococcus malodoratus ATCC43197	GramPos_pilinD1	PF16555.12	160	AADICF_04670	535	3.6e-17	63.9	0.8	1	3	3.9e-21	3.6e-17	63.9	0.8	3	159	39	182	37	183	0.88	Gram-positive pilin subunit D1, N-terminal domain
Enterococcus malodoratus ATCC43197	SpaA	PF17802.8	90	AADICF_04675	1526	2e-15	57.3	4.9	2	2	5.7e-19	3.1e-15	56.7	1.5	2	87	1373	1458	1372	1461	0.87	Prealbumin-like fold domain
Enterococcus malodoratus ATCC43197	Sortase	PF04203.19	125	AADICF_07630	363	2.2e-23	83	0	2	2	2.7e-26	5.4e-23	81.7	0	1	124	108	232	108	233	0.96	Sortase domain
Enterococcus malodoratus ATCC43197	GramPos_pilinD1	PF16555.12	160	AADICF_07635	569	4.9e-25	89.5	8.7	1	2	2.1e-28	1.4e-24	88	3.7	2	160	36	196	35	196	0.8	Gram-positive pilin subunit D1, N-terminal domain
Enterococcus malodoratus ATCC43197	GramPos_pilinD1	PF16555.12	160	AADICF_07640	517	2.4e-13	51.5	4.6	1	3	6.6e-12	3.6e-08	34.7	0.5	2	140	28	189	27	206	0.72	Gram-positive pilin subunit D1, N-terminal domain
Enterococcus malodoratus ATCC43197	SpaA	PF17802.8	90	AADICF_07645	1129	1.7e-47	160.1	42.3	3	5	6.1e-18	5.6e-14	52.6	6.9	1	88	725	841	725	843	0.79	Prealbumin-like fold domain
Enterococcus malodoratus ATCC43197	Sortase	PF04203.19	125	AADICF_08035	401	1.7e-21	76.8	0	1	1	1.7e-24	3.5e-21	75.8	0	1	125	117	242	117	242	0.94	Sortase domain
Enterococcus malodoratus ATCC43197	GramPos_pilinD1	PF16555.12	160	AADICF_08040	620	2e-25	90.7	5.6	1	4	5.9e-29	2e-25	90.7	5.6	2	160	33	186	32	186	0.86	Gram-positive pilin subunit D1, N-terminal domain
Enterococcus malodoratus ATCC43197	GramPos_pilinD1	PF16555.12	160	AADICF_08045	524	3.1e-11	44.6	5.7	1	3	6.9e-15	3.1e-11	44.6	5.7	5	159	34	193	23	194	0.87	Gram-positive pilin subunit D1, N-terminal domain
Enterococcus malodoratus ATCC43197	Sortase	PF04203.19	125	AADICF_15465	581	7e-38	129.8	0	1	2	2.4e-22	7.4e-19	68.3	0	2	125	102	227	101	227	0.93	Sortase domain
Enterococcus malodoratus ATCC43197	GramPos_pilinD1	PF16555.12	160	AADICF_15470	245	3e-09	38.2	0.2	2	2	1e-10	1.4e-06	29.5	0.1	91	158	115	173	105	175	0.9	Gram-positive pilin subunit D1, N-terminal domain
Enterococcus malodoratus ATCC43197	GramPos_pilinD1	PF16555.12	160	AADICF_15480	601	3.1e-11	44.6	19.1	1	3	3e-14	1.7e-10	42.2	1	3	159	52	221	50	222	0.75	Gram-positive pilin subunit D1, N-terminal domain
Enterococcus malodoratus ATCC43197	SpaA	PF17802.8	90	AADICF_16220	1386	1.8e-19	70.2	15.5	4	4	1.5e-12	8.1e-09	36.1	0.3	3	87	1225	1316	1223	1319	0.85	Prealbumin-like fold domain
Enterococcus malodoratus ATCC43197	GramPos_pilinD1	PF16555.12	160	AADICF_16225	491	5.4e-36	125.1	6.9	1	3	6.2e-38	2.1e-34	119.9	0.1	2	160	31	182	30	182	0.92	Gram-positive pilin subunit D1, N-terminal domain
Enterococcus malodoratus ATCC43197	GramPos_pilinD1	PF16555.12	160	AADICF_16230	634	3.7e-22	80.1	18.9	1	4	1.9e-25	8.7e-22	78.9	1	3	160	36	184	34	184	0.91	Gram-positive pilin subunit D1, N-terminal domain
Enterococcus malodoratus ATCC43197	Sortase	PF04203.19	125	AADICF_16235	280	4.8e-24	85.1	0	1	1	2.8e-28	7.6e-24	84.4	0	1	124	106	230	106	231	0.95	Sortase domain
Enterococcus malodoratus ATCC43197	SpaA	PF17802.8	90	AADICF_17550	902	4.2e-11	43.4	4.2	2	2	1.5e-14	4.2e-11	43.4	0.9	2	79	768	847	767	863	0.81	Prealbumin-like fold domain
Enterococcus malodoratus ATCC43197	GramPos_pilinD1	PF16555.12	160	AADICF_17555	349	1.4e-11	45.7	7.2	1	3	1.3e-13	9.1e-10	39.8	1	32	144	33	142	20	153	0.77	Gram-positive pilin subunit D1, N-terminal domain
Enterococcus malodoratus ATCC43197	GramPos_pilinD1	PF16555.12	160	AADICF_17560	594	2.2e-12	48.3	17.1	1	3	5e-16	2.7e-12	48	3.6	2	160	38	208	37	208	0.81	Gram-positive pilin subunit D1, N-terminal domain
Enterococcus malodoratus ATCC43197	Sortase	PF04203.19	125	AADICF_17565	281	8.1e-24	84.4	0	1	1	1.2e-26	1.5e-23	83.5	0	1	125	109	234	109	234	0.95	Sortase domain
Enterococcus faecium Aus0004	GBS104-like_Ig	PF21426.4	112	ADICCN_02580	1258	2.6e-14	54.5	1.7	1	2	2.5e-16	9.7e-13	49.5	0.1	1	112	463	597	463	597	0.83	Tip pilin GBS104-like, Ig-like domain
Enterococcus faecium Aus0004	GramPos_pilinD1	PF16555.12	160	ADICCN_02585	437	6.1e-34	118.4	0.8	1	2	6.6e-35	9e-31	108.1	0.3	2	160	34	217	33	217	0.91	Gram-positive pilin subunit D1, N-terminal domain
Enterococcus faecium Aus0004	GramPos_pilinD1	PF16555.12	160	ADICCN_02590	565	3.1e-24	86.9	0.1	1	2	1.5e-26	5.7e-23	82.8	0	2	160	39	213	38	213	0.87	Gram-positive pilin subunit D1, N-terminal domain
Enterococcus faecium Aus0004	Sortase	PF04203.19	125	ADICCN_02595	297	5.4e-22	78.4	0.1	1	1	1.9e-25	8.6e-22	77.8	0.1	1	125	118	243	118	243	0.96	Sortase domain
Enterococcus faecium Aus0004	Mga	PF05043.20	87	ADICCN_04630	463	1.1e-08	36.1	4	2	3	4.2e-12	1.1e-08	36.1	4	7	87	68	151	65	151	0.93	Mga helix-turn-helix domain
Enterococcus faecium Aus0004	GBS104-like_Ig	PF21426.4	112	ADICCN_04635	1129	2.4e-27	96.5	1.4	3	5	1.4e-30	2.4e-27	96.5	1.4	1	112	539	643	539	643	0.92	Tip pilin GBS104-like, Ig-like domain
Enterococcus faecium Aus0004	GramPos_pilinD1	PF16555.12	160	ADICCN_04640	473	4.2e-42	145	3.9	1	2	1.4e-45	4.2e-42	145	3.9	3	160	31	181	29	181	0.94	Gram-positive pilin subunit D1, N-terminal domain
Enterococcus faecium Aus0004	GramPos_pilinD1	PF16555.12	160	ADICCN_04645	625	4.9e-22	79.7	2.7	1	4	1.1e-25	4.9e-22	79.7	2.7	2	160	35	186	34	186	0.9	Gram-positive pilin subunit D1, N-terminal domain
Enterococcus faecium Aus0004	Sortase	PF04203.19	125	ADICCN_04650	280	2.3e-23	82.9	0.1	2	2	7.1e-27	4.9e-23	81.8	0	1	125	105	230	105	230	0.96	Sortase domain
Enterococcus faecium Aus0004	Sortase	PF04203.19	125	ADICCN_09175	390	2.3e-25	89.3	0	1	1	9.5e-29	4.3e-25	88.4	0	1	124	109	233	109	234	0.95	Sortase domain
Enterococcus faecium Aus0004	SpaA	PF17802.8	90	ADICCN_09180	271	4.1e-27	94.7	11.7	1	3	1.9e-14	6.6e-11	42.8	0.6	34	80	20	67	6	76	0.76	Prealbumin-like fold domain
Enterococcus faecium Aus0004	GramPos_pilinD1	PF16555.12	160	ADICCN_09185	148	3.7e-18	67.1	0.3	1	1	2.8e-20	2.6e-16	61.1	0.3	2	141	39	148	38	148	0.85	Gram-positive pilin subunit D1, N-terminal domain
Enterococcus avium ATCC14025	Sortase	PF04203.19	125	BECMNK_03480	584	7e-40	136.2	0	1	2	4.1e-23	2.8e-19	69.7	0	1	124	103	228	103	229	0.94	Sortase domain
Enterococcus avium ATCC14025	GramPos_pilinD1	PF16555.12	160	BECMNK_03485	231	2e-09	38.8	0.2	1	2	9.2e-11	5.1e-07	30.9	0	21	158	55	166	38	168	0.72	Gram-positive pilin subunit D1, N-terminal domain
Enterococcus avium ATCC14025	GramPos_pilinD1	PF16555.12	160	BECMNK_03495	577	2.9e-12	47.9	14.8	1	4	1.1e-14	1.5e-10	42.4	0.1	3	159	47	190	45	191	0.81	Gram-positive pilin subunit D1, N-terminal domain
Enterococcus gallinarum EG2	GBS104-like_Ig	PF21426.4	112	BMGFDG_09585	1153	1.5e-25	90.8	0.1	3	5	5.8e-29	1.5e-25	90.8	0.1	1	112	567	671	567	671	0.93	Tip pilin GBS104-like, Ig-like domain
Enterococcus gallinarum EG2	GramPos_pilinD1	PF16555.12	160	BMGFDG_09590	471	1.1e-40	140.4	3.4	1	2	3.5e-41	3.2e-37	129.1	0.4	2	160	30	180	29	180	0.92	Gram-positive pilin subunit D1, N-terminal domain
Enterococcus gallinarum EG2	GramPos_pilinD1	PF16555.12	160	BMGFDG_09595	625	1.6e-21	78	21.2	1	3	2.7e-24	6.8e-21	76	1.4	3	159	37	186	35	187	0.9	Gram-positive pilin subunit D1, N-terminal domain
Enterococcus gallinarum EG2	Sortase	PF04203.19	125	BMGFDG_09600	285	1.1e-25	90.4	0	1	1	3.6e-29	2e-25	89.5	0	1	124	106	230	106	231	0.95	Sortase domain
Enterococcus hirae ATCC8043	Sortase	PF04203.19	125	CDBBCO_10195	275	9e-22	77.7	0	1	1	4.5e-25	1.4e-21	77.1	0	1	124	104	228	104	229	0.93	Sortase domain
Enterococcus hirae ATCC8043	GramPos_pilinD1	PF16555.12	160	CDBBCO_10200	625	2.2e-21	77.6	2.9	1	4	5.7e-25	2.2e-21	77.6	2.9	4	159	40	187	37	188	0.91	Gram-positive pilin subunit D1, N-terminal domain
Enterococcus hirae ATCC8043	GramPos_pilinD1	PF16555.12	160	CDBBCO_10205	469	1.7e-38	133.2	5.6	1	2	3.8e-42	1.7e-38	133.2	5.6	2	160	35	186	34	186	0.93	Gram-positive pilin subunit D1, N-terminal domain
Enterococcus hirae ATCC8043	GBS104-like_Ig	PF21426.4	112	CDBBCO_10210	1168	8.1e-27	94.9	1.7	3	6	4.1e-30	8.1e-27	94.9	1.7	1	112	579	683	579	683	0.94	Tip pilin GBS104-like, Ig-like domain
Enterococcus hirae ATCC8043	GramPos_pilinD1	PF16555.12	160	CDBBCO_12880	430	4.4e-27	96.1	0.2	1	2	3e-29	2.7e-25	90.3	0.1	2	159	31	203	30	204	0.89	Gram-positive pilin subunit D1, N-terminal domain
Enterococcus hirae ATCC8043	GramPos_pilinD1	PF16555.12	160	CDBBCO_12885	504	1.1e-35	124.1	0	1	2	1.5e-38	1e-34	121	0	2	159	37	200	36	201	0.88	Gram-positive pilin subunit D1, N-terminal domain
Enterococcus hirae ATCC8043	Sortase	PF04203.19	125	CDBBCO_12890	275	5.6e-23	81.6	0	2	2	1.8e-26	1.7e-22	80.1	0	1	125	101	226	101	226	0.95	Sortase domain
Enterococcus faecium EnGen0043	Sortase	PF04203.19	125	DFLFOJ_08525	276	2e-25	89.6	0.1	2	2	4.3e-29	3.9e-25	88.6	0	1	124	105	229	105	230	0.96	Sortase domain
Enterococcus faecium EnGen0043	GramPos_pilinD1	PF16555.12	160	DFLFOJ_08530	625	4.9e-22	79.7	2.7	1	4	1.1e-25	4.9e-22	79.7	2.7	2	160	35	186	34	186	0.9	Gram-positive pilin subunit D1, N-terminal domain
Enterococcus faecium EnGen0043	GramPos_pilinD1	PF16555.12	160	DFLFOJ_08535	473	1.9e-43	149.3	4.9	1	2	6.2e-47	1.9e-43	149.3	4.9	3	160	31	181	29	181	0.93	Gram-positive pilin subunit D1, N-terminal domain
Enterococcus faecium EnGen0043	GBS104-like_Ig	PF21426.4	112	DFLFOJ_08540	1150	1.8e-27	97	1.7	2	3	1.1e-30	1.8e-27	97	1.7	1	112	560	664	560	664	0.92	Tip pilin GBS104-like, Ig-like domain
Enterococcus faecium EnGen0043	Mga	PF05043.20	87	DFLFOJ_08545	498	1.5e-17	64.5	11.5	2	3	1.1e-19	1.5e-15	58.1	5.5	10	87	87	164	81	164	0.97	Mga helix-turn-helix domain
Enterococcus pallens BAA	Sortase	PF04203.19	125	DMJJMJ_08940	363	1.4e-21	77.1	0	1	1	1.9e-25	2.7e-21	76.2	0	1	124	108	232	108	233	0.96	Sortase domain
Enterococcus pallens BAA	GramPos_pilinD1	PF16555.12	160	DMJJMJ_08945	572	5.2e-28	99.2	9.7	1	3	1.5e-31	1.3e-27	97.8	3.4	2	159	34	195	33	196	0.9	Gram-positive pilin subunit D1, N-terminal domain
Enterococcus pallens BAA	GramPos_pilinD1	PF16555.12	160	DMJJMJ_08950	529	9.7e-15	56	1.7	1	3	5.4e-14	2.5e-10	41.7	0	2	131	29	188	28	214	0.78	Gram-positive pilin subunit D1, N-terminal domain
Enterococcus pallens BAA	SpaA	PF17802.8	90	DMJJMJ_08955	1121	6.2e-50	167.9	31.6	4	4	1.6e-18	1.1e-14	54.9	1.8	1	79	955	1063	955	1075	0.77	Prealbumin-like fold domain
Enterococcus pallens BAA	Sortase	PF04203.19	125	DMJJMJ_10200	405	1.8e-20	73.6	0	1	1	8.7e-24	3.4e-20	72.6	0	1	125	121	246	121	246	0.93	Sortase domain
Enterococcus pallens BAA	GramPos_pilinD1	PF16555.12	160	DMJJMJ_10205	625	3.4e-28	99.7	7.9	1	3	1.2e-30	4.7e-27	96	0.1	2	160	32	187	31	187	0.88	Gram-positive pilin subunit D1, N-terminal domain
Enterococcus pallens BAA	GramPos_pilinD1	PF16555.12	160	DMJJMJ_10210	522	1.2e-14	55.8	3.5	1	2	1.7e-18	1.2e-14	55.8	3.5	2	159	28	190	27	191	0.9	Gram-positive pilin subunit D1, N-terminal domain
Enterococcus pallens BAA	Sortase	PF04203.19	125	DMJJMJ_12445	295	2.9e-27	95.5	0	1	1	6.9e-31	4.7e-27	94.8	0	1	125	119	244	119	244	0.95	Sortase domain
Enterococcus pallens BAA	SpaA	PF17802.8	90	DMJJMJ_12450	1571	2.7e-13	50.5	1.9	2	2	4.9e-17	2.7e-13	50.5	1.9	3	82	1429	1506	1427	1513	0.9	Prealbumin-like fold domain
Enterococcus pallens BAA	GramPos_pilinD1	PF16555.12	160	DMJJMJ_12455	398	1.7e-34	120.3	6.1	1	2	3.7e-35	2e-31	110.2	1.1	2	160	33	189	32	189	0.91	Gram-positive pilin subunit D1, N-terminal domain
Enterococcus pallens BAA	Sortase	PF04203.19	125	DMJJMJ_19220	584	3.4e-41	140.5	0.1	1	2	7.6e-24	1e-20	74.3	0	1	124	103	228	103	229	0.94	Sortase domain
Enterococcus pallens BAA	GramPos_pilinD1	PF16555.12	160	DMJJMJ_19225	230	3e-09	38.2	2	1	2	3.7e-11	1.5e-07	32.7	0.2	5	158	32	160	28	162	0.82	Gram-positive pilin subunit D1, N-terminal domain
Enterococcus pallens BAA	GramPos_pilinD1	PF16555.12	160	DMJJMJ_19235	581	2.2e-08	35.3	17.1	1	4	4.1e-10	2.3e-06	28.8	0.1	4	159	54	194	51	195	0.76	Gram-positive pilin subunit D1, N-terminal domain
Enterococcus sulfureus ATCC49903	Sortase	PF04203.19	125	GDLBCI_10665	402	9.2e-23	80.9	0.8	1	2	7.1e-26	3.9e-22	78.9	0	1	125	112	237	112	237	0.94	Sortase domain
Enterococcus sulfureus ATCC49903	GramPos_pilinD1	PF16555.12	160	GDLBCI_10670	597	3.3e-30	106.3	6.1	1	3	6e-34	3.3e-30	106.3	6.1	2	160	38	198	37	198	0.89	Gram-positive pilin subunit D1, N-terminal domain
Enterococcus sulfureus ATCC49903	GramPos_pilinD1	PF16555.12	160	GDLBCI_10675	259	4.4e-12	47.4	0.1	1	1	9.8e-16	6.8e-12	46.8	0.1	49	158	58	163	42	164	0.84	Gram-positive pilin subunit D1, N-terminal domain
Enterococcus casseliflavus EC30	Mga	PF05043.20	87	ILAFJA_13445	497	9.7e-13	49.1	5.2	2	5	1.4e-16	9.7e-13	49.1	5.2	7	86	82	161	77	162	0.94	Mga helix-turn-helix domain
Enterococcus casseliflavus EC30	GBS104-like_Ig	PF21426.4	112	ILAFJA_13450	1191	2.5e-27	96.5	0.1	3	5	9.2e-31	2.5e-27	96.5	0.1	1	112	599	703	599	703	0.94	Tip pilin GBS104-like, Ig-like domain
Enterococcus casseliflavus EC30	GramPos_pilinD1	PF16555.12	160	ILAFJA_13455	622	5e-24	86.2	25.4	1	4	6.6e-26	2e-22	81	1	4	160	37	186	34	186	0.89	Gram-positive pilin subunit D1, N-terminal domain
Enterococcus casseliflavus EC30	Sortase	PF04203.19	125	ILAFJA_13460	276	7.1e-26	91	0	1	1	7.9e-30	1.1e-25	90.4	0	1	124	97	221	97	222	0.96	Sortase domain
Enterococcus dispar ATCC51266	Sortase	PF04203.19	125	IOBDND_05595	388	2.8e-22	79.4	0	1	1	9.1e-26	5e-22	78.6	0	1	124	112	236	112	237	0.93	Sortase domain
Enterococcus dispar ATCC51266	GramPos_pilinD1	PF16555.12	160	IOBDND_05600	625	3.9e-25	89.8	21.1	1	4	9.1e-28	4.2e-24	86.4	2.8	2	159	37	189	36	190	0.89	Gram-positive pilin subunit D1, N-terminal domain
Enterococcus dispar ATCC51266	GramPos_pilinD1	PF16555.12	160	IOBDND_05605	486	1.6e-41	143.1	1.5	1	2	2.8e-45	1.6e-41	143.1	1.5	2	160	30	185	29	185	0.96	Gram-positive pilin subunit D1, N-terminal domain
Enterococcus dispar ATCC51266	GBS104-like_Ig	PF21426.4	112	IOBDND_05610	997	1.8e-28	100.2	0.7	5	6	3.9e-32	1.8e-28	100.2	0.7	1	112	620	725	620	725	0.9	Tip pilin GBS104-like, Ig-like domain
Enterococcus dispar ATCC51266	Sortase	PF04203.19	125	IOBDND_05940	398	3.6e-23	82.3	0	1	1	7.5e-27	1e-22	80.8	0	1	124	104	228	104	229	0.95	Sortase domain
Enterococcus dispar ATCC51266	GramPos_pilinD1	PF16555.12	160	IOBDND_05945	507	4.9e-13	50.5	0.3	1	4	1.8e-16	4.9e-13	50.5	0.3	94	160	2	67	1	67	0.95	Gram-positive pilin subunit D1, N-terminal domain
Enterococcus dispar ATCC51266	GramPos_pilinD1	PF16555.12	160	IOBDND_05950	132	1.2e-12	49.2	0.7	1	1	1.2e-16	1.6e-12	48.8	0.7	2	74	43	110	42	129	0.72	Gram-positive pilin subunit D1, N-terminal domain
Enterococcus dispar ATCC51266	GramPos_pilinD1	PF16555.12	160	IOBDND_05955	425	2.7e-42	145.6	8.8	1	2	2.7e-43	2.5e-39	135.9	5.7	2	160	32	206	31	206	0.94	Gram-positive pilin subunit D1, N-terminal domain
Enterococcus dispar ATCC51266	SpaA	PF17802.8	90	IOBDND_05960	800	1.1e-44	151	15.2	1	3	3.5e-22	1.2e-18	67.6	1.1	2	88	435	521	434	523	0.86	Prealbumin-like fold domain
Enterococcus mundtii ATCC882	Mga	PF05043.20	87	IOECNB_01445	498	5.1e-17	62.8	11	2	4	5.1e-20	3.5e-16	60.1	3.8	10	87	87	164	80	164	0.94	Mga helix-turn-helix domain
Enterococcus mundtii ATCC882	GBS104-like_Ig	PF21426.4	112	IOECNB_01450	1148	5e-24	85.9	0.3	3	6	2.2e-27	5e-24	85.9	0.3	1	112	560	664	560	664	0.92	Tip pilin GBS104-like, Ig-like domain
Enterococcus mundtii ATCC882	GramPos_pilinD1	PF16555.12	160	IOECNB_01455	450	5.8e-16	60	2.7	1	2	4.8e-18	4.4e-14	53.9	0.9	39	158	44	159	27	161	0.85	Gram-positive pilin subunit D1, N-terminal domain
Enterococcus mundtii ATCC882	GramPos_pilinD1	PF16555.12	160	IOECNB_01460	622	3.3e-24	86.8	23.4	1	3	1.5e-25	5.9e-22	79.5	2.7	3	160	36	186	34	186	0.84	Gram-positive pilin subunit D1, N-terminal domain
Enterococcus mundtii ATCC882	Sortase	PF04203.19	125	IOECNB_01465	281	1.4e-24	86.8	0	1	1	1.5e-28	2.1e-24	86.3	0	1	125	106	231	106	231	0.96	Sortase domain
Enterococcus durans ATCC6056	GBS104-like_Ig	PF21426.4	112	KEPOHB_02295	746	2.4e-11	45	0.1	1	2	1.6e-14	1.5e-10	42.5	0	45	112	15	85	3	85	0.87	Tip pilin GBS104-like, Ig-like domain
Enterococcus durans ATCC6056	GramPos_pilinD1	PF16555.12	160	KEPOHB_02300	436	6.2e-35	121.6	3.9	1	3	4.1e-36	2.8e-32	113	0.6	2	160	34	212	33	212	0.93	Gram-positive pilin subunit D1, N-terminal domain
Enterococcus durans ATCC6056	GramPos_pilinD1	PF16555.12	160	KEPOHB_02305	563	2.4e-26	93.7	0.2	1	4	7e-30	2.4e-26	93.7	0.2	3	160	37	209	35	209	0.89	Gram-positive pilin subunit D1, N-terminal domain
Enterococcus durans ATCC6056	Sortase	PF04203.19	125	KEPOHB_02310	292	2.8e-23	82.6	0.1	1	1	1.2e-26	4.7e-23	81.9	0.1	1	124	115	239	115	240	0.96	Sortase domain
Enterococcus durans ATCC6056	GBS104-like_Ig	PF21426.4	112	KEPOHB_11325	1011	2.7e-27	96.4	1.8	3	6	8.8e-31	2.7e-27	96.4	1.8	1	112	421	525	421	525	0.94	Tip pilin GBS104-like, Ig-like domain
Enterococcus durans ATCC6056	GramPos_pilinD1	PF16555.12	160	KEPOHB_11330	473	1.6e-41	143.1	6.4	1	2	4.4e-44	4.1e-40	138.5	2.9	2	160	30	181	29	181	0.94	Gram-positive pilin subunit D1, N-terminal domain
Enterococcus durans ATCC6056	GramPos_pilinD1	PF16555.12	160	KEPOHB_11335	617	1.1e-22	81.9	19.4	1	3	6.2e-26	2.1e-22	80.9	3.2	2	160	31	182	30	182	0.89	Gram-positive pilin subunit D1, N-terminal domain
Enterococcus durans ATCC6056	Sortase	PF04203.19	125	KEPOHB_11340	377	4.7e-21	75.4	0.1	1	2	3.5e-24	1.4e-20	73.9	0	1	124	106	230	106	231	0.95	Sortase domain
Enterococcus asini ATCC700915	Sortase	PF04203.19	125	KOINHA_03095	406	1.2e-22	80.5	0	1	1	6.9e-26	2.1e-22	79.8	0	1	124	122	246	122	247	0.95	Sortase domain
Enterococcus asini ATCC700915	GramPos_pilinD1	PF16555.12	160	KOINHA_03100	628	2e-29	103.7	1	1	4	3e-33	2e-29	103.7	1	3	160	36	185	34	185	0.84	Gram-positive pilin subunit D1, N-terminal domain
Enterococcus asini ATCC700915	GramPos_pilinD1	PF16555.12	160	KOINHA_03105	508	1e-45	156.7	1.4	1	2	2.9e-48	1e-44	153.5	0	2	160	33	190	32	190	0.97	Gram-positive pilin subunit D1, N-terminal domain
Enterococcus asini ATCC700915	GBS104-like_Ig	PF21426.4	112	KOINHA_03110	1262	9.3e-23	81.8	2.4	2	6	5.8e-26	9.3e-23	81.8	2.4	1	112	656	769	656	769	0.88	Tip pilin GBS104-like, Ig-like domain
Enterococcus asini ATCC700915	Mga	PF05043.20	87	KOINHA_03115	504	2.8e-17	63.7	0.1	1	2	1.4e-19	3.7e-15	56.9	0.1	5	86	80	161	76	162	0.96	Mga helix-turn-helix domain
Enterococcus gilvus BAA	Sortase	PF04203.19	125	MEAPBM_13155	272	2.8e-25	89.1	0	1	1	3.2e-29	4.4e-25	88.4	0	1	123	99	222	99	224	0.95	Sortase domain
Enterococcus gilvus BAA	GramPos_pilinD1	PF16555.12	160	MEAPBM_13160	546	9.1e-19	69.1	9.3	1	3	6.7e-22	3.7e-18	67.1	0.5	3	160	36	206	34	206	0.8	Gram-positive pilin subunit D1, N-terminal domain
Enterococcus gilvus BAA	SpaA	PF17802.8	90	MEAPBM_13165	1509	5.6e-16	59	5.4	5	5	1.1e-13	3.1e-09	37.4	0	3	86	1334	1434	1332	1439	0.72	Prealbumin-like fold domain
Enterococcus faecalis OG1RF	Mga	PF05043.20	87	NPECAF_04495	473	2.3e-10	41.5	10	2	4	1.1e-13	3.8e-10	40.8	1.1	7	87	79	162	72	162	0.88	Mga helix-turn-helix domain
Enterococcus faecalis OG1RF	GBS104-like_Ig	PF21426.4	112	NPECAF_04500	1103	2.3e-27	96.6	0.3	4	6	9.3e-31	2.3e-27	96.6	0.3	1	112	514	618	514	618	0.93	Tip pilin GBS104-like, Ig-like domain
Enterococcus faecalis OG1RF	GramPos_pilinD1	PF16555.12	160	NPECAF_04505	476	3.5e-44	151.7	9.9	1	2	3.2e-47	9.7e-44	150.3	1.9	2	160	30	181	29	181	0.96	Gram-positive pilin subunit D1, N-terminal domain
Enterococcus faecalis OG1RF	GramPos_pilinD1	PF16555.12	160	NPECAF_04510	627	1.8e-22	81.1	24.9	1	3	8.5e-25	2.9e-21	77.2	4	2	160	37	188	36	188	0.9	Gram-positive pilin subunit D1, N-terminal domain
Enterococcus faecalis OG1RF	Sortase	PF04203.19	125	NPECAF_04515	284	8.9e-25	87.4	0	1	1	5.5e-28	1.5e-24	86.7	0	1	124	107	231	107	232	0.95	Sortase domain
Enterococcus italicus DSM 15952	GramPos_pilinD1	PF16555.12	160	OMNNLK_01055	497	2.9e-34	119.4	9.7	1	2	2.4e-35	7.3e-32	111.7	1.4	2	160	41	200	40	200	0.92	Gram-positive pilin subunit D1, N-terminal domain
Enterococcus italicus DSM 15952	GramPos_pilinD1	PF16555.12	160	OMNNLK_01060	255	1.4e-37	130.2	0.4	1	1	1.4e-41	1.9e-37	129.8	0.4	2	160	33	187	32	187	0.98	Gram-positive pilin subunit D1, N-terminal domain
Enterococcus italicus DSM 15952	GBS104-like_Ig	PF21426.4	112	OMNNLK_01065	1228	2.8e-30	106	2.1	5	8	9.3e-34	2.8e-30	106	2.1	1	112	602	707	602	707	0.94	Tip pilin GBS104-like, Ig-like domain
Enterococcus italicus DSM 15952	Sortase	PF04203.19	125	OMNNLK_01075	361	1.3e-21	77.2	0.3	1	2	7e-25	6.4e-21	75	0	1	125	79	204	79	204	0.95	Sortase domain
Enterococcus raffinosus ATCC49464	Sortase	PF04203.19	125	PFGHPB_02460	366	1.9e-23	83.1	0	2	2	3.1e-27	4.3e-23	82	0	1	124	108	232	108	233	0.95	Sortase domain
Enterococcus raffinosus ATCC49464	GramPos_pilinD1	PF16555.12	160	PFGHPB_02465	570	2.1e-25	90.6	6.6	1	2	3.3e-28	1.8e-24	87.6	1.9	2	160	35	197	34	197	0.82	Gram-positive pilin subunit D1, N-terminal domain
Enterococcus raffinosus ATCC49464	GramPos_pilinD1	PF16555.12	160	PFGHPB_02470	519	1.7e-13	51.9	0.6	1	3	2.2e-12	1.2e-08	36.2	0.1	3	126	27	178	25	209	0.74	Gram-positive pilin subunit D1, N-terminal domain
Enterococcus raffinosus ATCC49464	SpaA	PF17802.8	90	PFGHPB_02475	1134	1.6e-45	153.7	47.1	6	6	6.7e-16	4.6e-12	46.5	1.4	2	77	970	1074	969	1089	0.85	Prealbumin-like fold domain
Enterococcus raffinosus ATCC49464	GramPos_pilinD1	PF16555.12	160	PFGHPB_10745	491	9.4e-36	124.3	2.9	1	2	4.4e-37	2.4e-33	116.5	0	2	160	31	182	30	182	0.92	Gram-positive pilin subunit D1, N-terminal domain
Enterococcus raffinosus ATCC49464	GramPos_pilinD1	PF16555.12	160	PFGHPB_10750	634	5.8e-22	79.5	20.9	1	4	1.6e-25	1.1e-21	78.5	0.4	3	160	36	184	34	184	0.84	Gram-positive pilin subunit D1, N-terminal domain
Enterococcus raffinosus ATCC49464	Sortase	PF04203.19	125	PFGHPB_10755	283	5.2e-25	88.2	0	1	1	2.8e-29	7.8e-25	87.6	0	1	124	106	230	106	231	0.97	Sortase domain
Enterococcus raffinosus ATCC49464	GBS104-like_Ig	PF21426.4	112	PFGHPB_21120	1007	2e-29	103.3	0.9	4	5	5.7e-33	2e-29	103.3	0.9	1	112	633	738	633	738	0.89	Tip pilin GBS104-like, Ig-like domain
Enterococcus raffinosus ATCC49464	GramPos_pilinD1	PF16555.12	160	PFGHPB_21125	510	7e-37	128	4.3	1	2	5.8e-39	2e-35	123.3	0.1	2	160	30	195	29	195	0.93	Gram-positive pilin subunit D1, N-terminal domain
Enterococcus raffinosus ATCC49464	GramPos_pilinD1	PF16555.12	160	PFGHPB_21130	642	2e-26	94	24.8	1	3	8.8e-28	2.4e-24	87.2	5.1	2	160	47	200	46	200	0.93	Gram-positive pilin subunit D1, N-terminal domain
Enterococcus raffinosus ATCC49464	Sortase	PF04203.19	125	PFGHPB_21135	395	3.4e-25	88.8	0.1	1	2	3e-28	9.2e-25	87.4	0	1	124	116	240	116	241	0.96	Sortase domain
Enterococcus faecalis V583	Mga	PF05043.20	87	PFGJIL_05425	473	2.3e-10	41.5	10	2	4	1.1e-13	3.8e-10	40.8	1.1	7	87	79	162	72	162	0.88	Mga helix-turn-helix domain
Enterococcus faecalis V583	GBS104-like_Ig	PF21426.4	112	PFGJIL_05430	1103	2.3e-27	96.6	0.3	4	6	1e-30	2.3e-27	96.6	0.3	1	112	514	618	514	618	0.93	Tip pilin GBS104-like, Ig-like domain
Enterococcus faecalis V583	GramPos_pilinD1	PF16555.12	160	PFGJIL_05435	476	6.8e-45	154	2.6	1	2	1.7e-48	6.8e-45	154	2.6	2	160	30	181	29	181	0.96	Gram-positive pilin subunit D1, N-terminal domain
Enterococcus faecalis V583	GramPos_pilinD1	PF16555.12	160	PFGJIL_05440	625	3.4e-22	80.2	26.1	1	3	1.4e-24	5e-21	76.5	4.9	2	160	37	188	36	188	0.89	Gram-positive pilin subunit D1, N-terminal domain
Enterococcus faecalis V583	Sortase	PF04203.19	125	PFGJIL_05445	284	8.5e-25	87.5	0	1	1	5.2e-28	1.4e-24	86.8	0	1	124	107	231	107	232	0.95	Sortase domain
Enterococcus faecium EnGen0015	Sortase	PF04203.19	125	POHEBP_08805	297	2e-23	83.1	0.1	1	1	5.5e-27	3e-23	82.5	0.1	1	125	118	243	118	243	0.96	Sortase domain
Enterococcus faecium EnGen0015	GramPos_pilinD1	PF16555.12	160	POHEBP_08810	572	1.5e-24	87.9	0.1	1	2	8.8e-26	2.7e-22	80.6	0	2	160	39	214	38	214	0.83	Gram-positive pilin subunit D1, N-terminal domain
Enterococcus faecium EnGen0015	GramPos_pilinD1	PF16555.12	160	POHEBP_08815	437	4.6e-36	125.3	0.9	1	2	7.6e-36	1e-31	111.2	0.2	2	160	34	217	33	217	0.92	Gram-positive pilin subunit D1, N-terminal domain
Enterococcus faecium EnGen0015	GBS104-like_Ig	PF21426.4	112	POHEBP_08820	1522	4.6e-15	57	1	2	3	9.9e-18	4.5e-14	53.8	0.1	1	112	727	861	727	861	0.84	Tip pilin GBS104-like, Ig-like domain
